# Parental stress alters the fitness effects and genetic correlation of offspring performance traits and their gene expression pathways

**DOI:** 10.1101/2024.10.07.617098

**Authors:** Samuel N. Bogan, Marie E. Strader, Gretchen E. Hofmann

## Abstract

Transgenerational effects, where parental environments influence offspring phenotype, facilitate acclimation over ecological timescales. Transgenerational effects may also influence evolution by altering the fitness costs of offspring traits and the expression of genetic variation. We tested the evolutionary role of transgenerational effects in the sea urchin *Strongylocentrotus purpuratus*, whose populations are exposed to coastal upwelling (periods of low temperature and pH) and exhibit local adaptation, parental effects, and phenotypic plasticity in response to upwelling. Using a quantitative genetic breeding design, we conditioned parents and larvae to upwelling or control conditions and combined RNA-seq with larval phenotyping (body size, biomineralization, survival). Larval upwelling exposure caused widespread differential expression (DE), reduced biomineralization, and reduced size. Survival was linked to biomineralization, body size, and their plasticity under upwelling, but only in offspring of upwelling-conditioned parents -evidence that parental environment affected selection on offspring traits. DE under upwelling was associated with adaptive plasticity in biomineralization and size, but adaptive gene expression changes shared negative genetic correlations. However, genetic correlations in gene expression associated with body size plasticity were significantly more positive in larvae from upwelling parents. Parental conditioning strengthened selection on offspring performance and reduced genetic tradeoffs between performance-associated expression pathways, potentially accelerating adaptation.
