## Supplemental File 1 for "Parental stress alters the fitness effects and genetic correlation of offspring performance traits and their gene expression pathways"

Sample	Filtered Reads	Total Mapping Rate (%)	Unique Mapping Rate (%)	Multi-Mapping Rate (%)
N1010_N1_RNA_S38_L001_R1	37827861	75.81	65.92410023	9.884130112
N1010_U2_RNA_S39_L001_R1	36250105	75.81	65.42316774	10.38635336
N109_N1_RNA_S40_L001_R1	33672506	75.44	65.47900236	9.965818998
N109_U1_RNA_S41_L001_R1	31594152	74.91	64.88266246	10.0306791
N11_N1_RNA_S2_L001_R1	47205066	76.96	65.48858548	11.4749866
N11_U1_RNA_S3_L001_R1	45309651	75.83	64.49452899	11.33783838
N12_N1_RNA_S4_L001_R1	37209538	75.61	65.74742745	9.86027561
N12_U2_RNA_S5_L001_R1	44745435	75.93	65.60842017	10.32043157
N21_N1_RNA_S6_L001_R1	42030100	73.94	63.87050471	10.07022824
N21_U2_RNA_S7_L001_R1	40109019	74.31	64.0144577	10.2984618
N22_N2_RNA_S8_L001_R1	47274242	75.44	65.35550586	10.08708506
N22_U1_RNA_S9_L001_R1	36080853	75.24	63.7534484	11.48879158
N33_N1_RNA_S10_L001_R1	34174423	76.36	66.06048916	10.30319956
N33_U1_RNA_S11_L001_R1	27227867	74.98	64.89346007	10.08445502
N34_N1_RNA_S12_L001_R1	34638872	75.38	63.83937098	11.54147283
N34_U2_RNA_S13_L001_R1	47542536	75.7	65.10149774	10.5972071
N43_N2_RNA_S14_L001_R1	40312530	75.35	65.24239734	10.10335992
N43_U1_RNA_S15_L001_R1	39160939	73.97	63.77172161	10.19349919
N44_N1_RNA_S16_L001_R1	32812077	73.14	63.45278904	9.68559229
N44_U1_RNA_S17_L001_R1	35880365	75.55	64.96222377	10.59130251
N55_N2_RNA_S18_L001_R1	34744324	72.65	62.49929629	10.15357789
N55_U1_RNA_S19_L001_R1	32508793	70.2	60.51063477	9.692522266
N56_N2_RNA_S20_L001_R1	36422487	71.59	61.8379327	9.756662141
N56_U2_RNA_S21_L001_R1	37014340	71.46	61.78413555	9.674428884
N65_N1_RNA_S22_L001_R1	32718449	73.31	63.16507852	10.14571626
N65_U2_RNA_S23_L001_R1	35708504	74.27	64.13703022	10.13370653
N66_N2_RNA_S24_L001_R1	28304898	73.7	63.24915921	10.44694455
N66_U2_RNA_S25_L001_R1	31551707	71.88	62.04832911	9.833791243
N77_N1_RNA_S26_L001_R1	34916441	74.43	62.47572025	11.95870736
N77_U1_RNA_S27_L001_R1	33336789	70.38	60.31187347	10.06762829
N78_N2_RNA_S28_L001_R1	38388028	71.45	61.50501401	9.944345148
N78_U2_RNA_S29_L001_R1	43058674	73.09	60.62677871	12.45884395
N87_N1_RNA_S30_L001_R1	35647297	73.14	63.48571955	9.65584291
N87_U1_RNA_S31_L001_R1	32478434	70.88	61.1655445	9.718575101
N88_N1_RNA_S32_L001_R1	34667172	72.68	62.89968215	9.784063148
N88_U1_RNA_S33_L001_R1	31918005	72.61	62.75076403	9.860008481
N910_N2_RNA_S34_L001_R1	43852563	76.03	65.72561107	10.30721739
N910_U2_RNA_S35_L001_R1	39076989	75.35	65.16322688	10.18351491
N99_N1_RNA_S36_L001_R1	41350071	75.83	65.92400289	9.909255053
N99_U1_RNA_S37_L001_R1	33890872	75.14	65.10327914	10.03863813
U1010_N1_RNA_S80_L001_R1	34341641	74.37	63.78239759	10.5829538
U1010_U1_RNA_S81_L001_R1	35333708	75.53	65.48566598	10.04843307
U109_N2_RNA_S78_L001_R1	43387046	75.03	64.85497538	10.17986106
U109_U1_RNA_S79_L001_R1	47166157	73.81	63.50194272	10.30458131
U11_N1_RNA_S42_L001_R1	34616637	74.14	63.83270853	10.30503916
U11_U1_RNA_S43_L001_R1	37810803	71.25	61.01938644	10.23373399
U12_N1_RNA_S44_L001_R1	31946332	73.39	63.52377481	9.863507961
U12_U1_RNA_S45_L001_R1	34355109	73.64	62.95986137	10.67516916
U21_N1_RNA_S46_L001_R1	35064656	75.35	65.43888809	9.913694861
U21_U2_RNA_S47_L001_R1	37530261	74.47	64.92524526	9.546043391
U22_N1_RNA_S48_L001_R1	38715238	74.76	65.08571896	9.671264322
U22_U1_RNA_S49_L001_R1	31648658	74.13	64.50409051	9.628913807
U33_N1_RNA_S50_L001_R1	31848807	71.95	62.12701468	9.824503003
U33_U1_RNA_S51_L001_R1	32281750	65.93	54.54132133	11.39055349
U34_N1_RNA_S52_L001_R1	34176089	73.17	63.89496469	9.274706652
U34_U1_RNA_S53_L001_R1	35910804	63.96	51.70141833	12.2563477
U43_N1_RNA_S54_L001_R1	29743663	72.17	62.24846953	9.919386862
U43_U1_RNA_S55_L001_R1	32089359	70.83	61.01139322	9.814636684
U44_N1_RNA_S56_L001_R1	29702017	72.23	63.02144396	9.206785519
U44_U1_RNA_S57_L001_R1	30968350	70.5	60.85987791	9.63817575
U55_N2_RNA_S58_L001_R1	34769431	76.2	66.01437913	10.18175707
U55_U1_RNA_S59_L001_R1	34687271	75.33	65.52548916	9.800381817
U56_N1_RNA_S60_L001_R1	34751223	76.63	66.39547621	10.23476498
U56_U1_RNA_S61_L001_R1	33900260	75.61	63.94814081	11.66237368
U65_N1_RNA_S62_L001_R1	35971392	75.44	65.80405062	9.633530446
U65_U2_RNA_S63_L001_R1	35309872	74.72	64.22277033	10.49638186
U66_N1_RNA_S64_L001_R1	33565101	75.35	65.78819471	9.559142992
U66_U1_RNA_S65_L001_R1	36914837	71.02	61.24270845	9.781852755
U77_N1_RNA_S66_L001_R1	33398844	74.55	64.64887228	9.898399478
U77_U1_RNA_S67_L001_R1	24855878	71.76	62.11358939	9.650518079
U78_N1_RNA_S68_L001_R1	40403233	71.09	61.69586726	9.39235234
U78_U1_RNA_S69_L001_R1	40135718	72.42	62.96502033	9.457189728
U87_N1_RNA_S70_L001_R1	42579930	71.92	62.02431991	9.895518851
U87_U1_RNA_S71_L001_R1	36399775	70.53	61.13489438	9.391091016
U88_N1_RNA_S72_L001_R1	32471610	71.89	62.80142869	9.089540063
U88_U1_RNA_S73_L001_R1	38612117	70.53	60.82975715	9.702006238
U910_N2_RNA_S74_L001_R1	40641501	73.75	63.96906945	9.785347249
U910_U2_RNA_S75_L001_R1	38155562	74.75	64.26311844	10.4913302
U99_N2_RNA_S76_L001_R1	22988255	74.1	64.5336412	9.565554236
U99_U2_RNA_S77_L001_R1	45090581	73.45	63.45073265	10.00276532
